# Cell type-specific effects of age and sex on human cortical neurons

**DOI:** 10.1101/2023.11.11.566717

**Authors:** Jo-Fan Chien, Hanqing Liu, Bang-An Wang, Chongyuan Luo, Anna Bartlett, Rosa Castanon, Nicholas D. Johnson, Joseph R. Nery, Julia Osteen, Junhao Li, Jordan Altshul, Mia Kenworthy, Cynthia Valadon, Michelle Liem, Naomi Claffey, Caz O’Connor, Luise A Seeker, Joseph R. Ecker, M. Margarita Behrens, Eran A. Mukamel

## Abstract

**Excitatory and inhibitory neurons establish specialized identities early in life through cell type-specific patterns of epigenetic regulation and gene expression. Although cell types are largely stable throughout the lifespan, altered transcriptional and epigenetic regulation may contribute to cognitive changes with advanced age. Using single-nucleus multiomic DNA methylation and transcriptome sequencing (snmCT-seq) in frontal cortex samples from young adult and aged donors, we found widespread age- and sex-related variability in specific neuronal cell types. The proportion of GABAergic inhibitory cells, including SST and VIP expressing cells, was reduced in aged donors. On the other hand, excitatory neurons had more profound age-related changes in their gene expression and DNA methylation compared with inhibitory cells. Hundreds of genes involved in synaptic activity were downregulated, while genes located in subtelomeric regions were upregulated with age and anti-correlated with telomere length. We further mapped sex differences in autosomal gene expression and escape from X-inactivation in specific neuron types. Multiomic single-nucleus epigenomes and transcriptomes provide new insight into the effects of age and sex on human neurons.**
