## Supplemental Table 1 - donor metadata for "Cell type-specific effects of age and sex on human cortical neurons"

### Sheet: Sheet1
Donor	Brain bank ID	Age	Sex	Source	Number of nuclei passing DNA QC	Number of nuclei passing RNA QC	Mean DNA reads per nucleus after QC	Mean RNA reads per nucleus after QC	Mean genes detected per nucleus after QC	Brain Region	Clinical Brain Diagnosis	Race
YM1	13237	25	Male	Pittsburgh	2494	2246	1217505	330959	7848.96	Dorsolateral Prefrontal cortex (Brodmann area 46)	Unaffected Control	White
YM2	5730	25	Male	Sepulveda	5352	4572	1196202	137892	5452.5	Dorsolateral Prefrontal cortex (Brodmann area 46)	Unaffected Control	White
YM3	5679	25	Male	Sepulveda	5456	4820	1196843	250446	7101.02	Dorsolateral Prefrontal cortex (Brodmann area 46)	Unaffected Control	White
YF1	13019	23	Female	Pittsburgh	5456	4135	1137251	238496	7411.43	Dorsolateral Prefrontal cortex (Brodmann area 46)	Unaffected Control	White
YF2	13260	30	Female	Pittsburgh	5574	5296	1253357	149786	5796.09	Dorsolateral Prefrontal cortex (Brodmann area 46)	Unaffected Control	White
AM1	3805	70	Male	Sepulveda	5417	3733	1227785	211960	6864.16	Dorsolateral Prefrontal cortex (Brodmann area 46)	Unaffected Control	White
AM2	4634	70	Male	Sepulveda	2731	1957	1708196	116109	9169.73	Dorsolateral Prefrontal cortex (Brodmann area 46)	Unaffected Control	White
AM3	HctYC	71	Male	Miami	4784	678	1302031	117099	6829.08	Dorsolateral Prefrontal cortex (Brodmann area 46)	Unaffected Control	White
AF1	3543	73	Female	Sepulveda	6410	6320	1224846	288353	6472.4	Dorsolateral Prefrontal cortex (Brodmann area 46)	Unaffected Control	White
AF2	3603	74	Female	Sepulveda	5860	2578	1537338	131234	6980.99	Dorsolateral Prefrontal cortex (Brodmann area 46)	Unaffected Control	White
AF3	HctYH	71	Female	Miami	5913	3495	1362617	256774	7595.8	Dorsolateral Prefrontal cortex (Brodmann area 46)	Unaffected Control	White
Total:					55447	39830	1.30582e+06	202646	7047.47
