## Supplemental Table 2 - cell counts for "Cell type-specific effects of age and sex on human cortical neurons"

### Sheet: Sheet1
	YM1	YM2	YM3	YF1	YF2	AM1	AM2	AM3	AF1	AF2	AF3
L2-4IT_CUX2	853	1924	1469	1264	1496	1022	773	1587	1572	2075	1541
L3-5IT_RORB_PLCH1	51	144	126	172	153	137	102	99	142	104	171
L4-5IT_RORB_TSHZ2	200	298	388	515	449	191	241	468	617	528	687
L4-5IT_RORB_LRRK1	204	329	363	403	563	633	193	324	686	693	677
L4-5IT_RORB_ARHGAP15	41	57	90	77	100	166	45	123	177	98	136
L56NP_TLE4_TSHZ2	29	62	70	104	100	184	8	77	94	149	149
L5ET_FEZF2_ADRA1A	4	5	3	9	11	19	0	7	12	18	10
L6IT_THEMIS_LINC00343	33	119	62	92	282	603	38	130	230	335	289
L6IT_THEMIS_CUX1	20	45	39	45	103	147	16	77	71	102	50
L6CT_TLE4_FAM95C	51	61	87	80	94	416	23	155	117	207	121
L6b_TLE4_NXPH4	9	44	30	49	155	397	17	88	215	232	150
CGE_LAMP5	125	205	282	228	217	161	163	196	259	238	269
CGE_LAMP5_LHX6	34	57	71	63	94	149	38	118	109	117	137
CGE_VIP	210	476	697	579	404	149	179	325	483	173	313
CGE_ADARB2_ADAM33	67	152	177	203	106	12	42	138	191	40	114
CGE_PAX6	17	27	39	43	38	14	11	29	52	17	19
MGE_SST	266	550	781	690	504	122	39	188	403	187	355
MGE_SST_CLMP	37	62	56	87	108	220	43	54	151	93	86
MGE_SST_NPY	2	7	4	7	2	23	0	11	4	8	7
MGE_PVALB	170	338	399	507	320	300	124	357	426	271	434
MGE_PVALB_COL15A1	12	69	55	24	29	18	16	17	24	6	5
Glia_Astro	7	92	47	19	51	29	386	34	61	5	46
Glia_Oligo	14	107	51	131	121	165	90	95	195	122	66
Glia_Micro	13	74	17	4	20	58	51	30	46	1	0
