## Supplemental Table 5 - Sex-DEGs for "Cell type-specific effects of age and sex on human cortical neurons"

### Sheet: Sheet1
	celltype	gene_name	Chromosome	logFC (log2(Female/Male))	AveExpr (log2(CPM))	P.Value	adj.P.Val
ENSG00000287400.1	L4-5IT_RORB_LRRK1	AC093151.7	chr1	-1.68698	2.0803	5.95429e-07	0.002513
ENSG00000131584.19	L2-4IT_CUX2	ACAP3	chr1	-1.35005	2.09611	8.2796e-06	0.011688
ENSG00000188157.15	L2-4IT_CUX2	AGRN	chr1	-1.06292	3.56531	0.000109	0.044875
ENSG00000242590.1	L2-4IT_CUX2	AL645608.5	chr1	-1.3809	2.40419	1.98559e-06	0.006166
ENSG00000242590.1	L4-5IT_RORB_LRRK1	AL645608.5	chr1	-1.60887	2.10229	8.23291e-06	0.010668
ENSG00000116337.20	L6IT_THEMIS_LINC00343	AMPD2	chr1	-1.75683	1.79897	2.97321e-05	0.019903
ENSG00000123685.9	L2-4IT_CUX2	BATF3	chr1	-0.99698	2.20401	8.61054e-05	0.040516
ENSG00000143793.13	L2-4IT_CUX2	C1orf35	chr1	-1.57473	1.78175	4.69949e-06	0.008532
ENSG00000116254.18	L4-5IT_RORB_LRRK1	CHD5	chr1	-0.78078	6.13608	1.42459e-05	0.013362
ENSG00000116254.18	L2-4IT_CUX2	CHD5	chr1	-0.75706	6.18287	0.000195	0.047259
ENSG00000176444.19	L2-4IT_CUX2	CLK2	chr1	-0.88389	3.10377	2.5671e-07	0.001329
ENSG00000176444.19	L6IT_THEMIS_LINC00343	CLK2	chr1	-1.46344	3.10763	2.96908e-07	0.00159
ENSG00000142634.13	L6IT_THEMIS_LINC00343	EFHD2	chr1	-1.03078	3.78366	5.22911e-05	0.028004
ENSG00000188859.7	L6IT_THEMIS_LINC00343	FAM78B	chr1	0.951833	5.28259	2.77109e-05	0.019903
ENSG00000132879.14	L2-4IT_CUX2	FBXO44	chr1	-0.95579	3.44038	0.000239	0.049621
ENSG00000188092.15	L2-4IT_CUX2	GPR89B	chr1	0.466118	5.27951	0.000229	0.049621
ENSG00000143774.17	L4-5IT_RORB_LRRK1	GUK1	chr1	-1.35663	1.73382	3.22575e-05	0.020379
ENSG00000134709.12	L6IT_THEMIS_LINC00343	HOOK1	chr1	0.640445	6.07009	9.91595e-05	0.040849
ENSG00000162413.16	L2-4IT_CUX2	KLHL21	chr1	-0.85959	2.16973	0.000171	0.045118
ENSG00000277199.1	MGE_PVALB	LINC01632	chr1	-2.0227	1.10325	2.10393e-05	0.029934
ENSG00000266472.6	L4-5IT_RORB_LRRK1	MRPS21	chr1	-0.91308	3.45658	0.000136	0.042717
ENSG00000188976.11	L4-5IT_RORB_LRRK1	NOC2L	chr1	-1.7183	0.963923	2.68821e-05	0.020379
ENSG00000162408.11	L2-4IT_CUX2	NOL9	chr1	-0.4661	3.55774	0.000154	0.044875
ENSG00000163346.17	L4-5IT_RORB_LRRK1	PBXIP1	chr1	-1.45033	1.82242	6.09952e-06	0.010668
ENSG00000174827.14	L4-5IT_RORB_LRRK1	PDZK1	chr1	1.0605	3.11845	7.70767e-05	0.030901
ENSG00000174827.14	L2-4IT_CUX2	PDZK1	chr1	0.705682	3.22738	0.000238	0.049621
ENSG00000143224.18	L2-4IT_CUX2	PPOX	chr1	-0.9122	2.08973	2.39116e-05	0.023206
ENSG00000078808.19	L4-5IT_RORB_LRRK1	SDF4	chr1	-1.72842	1.36159	1.04115e-05	0.011719
ENSG00000157873.18	L2-4IT_CUX2	TNFRSF14	chr1	-1.40768	1.87573	5.10593e-05	0.033195
ENSG00000180098.9	MGE_PVALB	TRNAU1AP	chr1	-1.14371	3.71422	2.01834e-05	0.029934
ENSG00000084652.16	L4-5IT_RORB_LRRK1	TXLNA	chr1	-1.59856	2.02529	6.84082e-06	0.010668
ENSG00000126088.14	L2-4IT_CUX2	UROD	chr1	-1.18387	2.19735	0.000128	0.044875
ENSG00000126088.14	L4-5IT_RORB_LRRK1	UROD	chr1	-0.95777	2.3178	0.000168	0.047135
ENSG00000288107.1	L4-5IT_RORB_ARHGAP15	AL731769.2	chr10	-1.53177	5.92889	3.19852e-07	0.001842
ENSG00000151640.13	L4-5IT_RORB_LRRK1	DPYSL4	chr10	-1.41074	2.46747	9.82459e-07	0.003317
ENSG00000110237.5	L2-4IT_CUX2	ARHGEF17	chr11	-0.66284	3.59715	0.000129	0.044875
ENSG00000182272.12	MGE_PVALB	B4GALNT4	chr11	-1.61931	3.42318	7.52282e-06	0.021347
ENSG00000134780.10	L4-5IT_RORB_LRRK1	DAGLA	chr11	-1.16802	2.2787	4.69318e-05	0.025738
ENSG00000172273.13	L2-4IT_CUX2	HINFP	chr11	-0.79565	2.54043	0.000117	0.044875
ENSG00000133895.17	L6IT_THEMIS_LINC00343	MEN1	chr11	-1.74574	2.24551	9.80455e-07	0.00225
ENSG00000133895.17	L4-5IT_RORB_LRRK1	MEN1	chr11	-1.17923	2.29223	2.91559e-05	0.020379
ENSG00000149792.9	L4-5IT_RORB_LRRK1	MRPL49	chr11	-1.23245	1.20348	0.000137	0.042717
ENSG00000124915.10	L4-5IT_RORB_LRRK1	MYRF-AS1	chr11	-1.30737	1.44237	8.30485e-05	0.031158
ENSG00000167792.13	MGE_PVALB	NDUFV1	chr11	-1.60562	3.64691	1.10001e-06	0.004682
ENSG00000167792.13	L4-5IT_RORB_LRRK1	NDUFV1	chr11	-1.18981	3.01639	3.85098e-05	0.02322
ENSG00000137509.12	L6IT_THEMIS_LINC00343	PRCP	chr11	1.00473	5.15982	6.23088e-05	0.032292
ENSG00000168066.21	L2-4IT_CUX2	SF1	chr11	-0.59127	5.06136	0.00012	0.044875
ENSG00000111266.9	L4-5IT_RORB_LRRK1	DUSP16	chr12	0.881319	5.73228	1.72397e-05	0.015319
ENSG00000250510.8	L2-4IT_CUX2	GPR162	chr12	-0.93491	3.15338	0.000149	0.044875
ENSG00000090975.13	L2-4IT_CUX2	PITPNM2	chr12	-0.50883	5.59893	1.49697e-05	0.017881
ENSG00000111728.11	L2-4IT_CUX2	ST8SIA1	chr12	0.429719	7.0361	0.00024	0.049621
ENSG00000111667.14	L4-5IT_RORB_LRRK1	USP5	chr12	-1.7895	1.85672	2.31556e-06	0.004887
ENSG00000258757.1	L2-4IT_CUX2	AL133453.1	chr14	1.47654	1.11857	0.000131	0.044875
ENSG00000099814.16	L6IT_THEMIS_LINC00343	CEP170B	chr14	-1.21085	3.35687	1.95423e-05	0.016525
ENSG00000099814.16	L4-5IT_RORB_LRRK1	CEP170B	chr14	-1.04608	3.09086	4.45591e-05	0.025738
ENSG00000099814.16	L2-4IT_CUX2	CEP170B	chr14	-0.98823	3.06153	4.07856e-05	0.029968
ENSG00000182809.11	L2-4IT_CUX2	CRIP2	chr14	-1.26967	1.41804	2.32539e-05	0.023206
ENSG00000168350.8	MGE_PVALB	DEGS2	chr14	-1.63918	2.45628	3.85149e-05	0.043717
ENSG00000168350.8	L2-4IT_CUX2	DEGS2	chr14	-1.19052	1.58721	0.000193	0.047259
ENSG00000100441.10	L4-5IT_RORB_LRRK1	KHNYN	chr14	-1.11117	2.74444	5.78171e-05	0.02958
ENSG00000182979.18	L4-5IT_RORB_LRRK1	MTA1	chr14	-1.21302	1.64636	8.05327e-05	0.030901
ENSG00000179364.14	L2-4IT_CUX2	PACS2	chr14	-0.69593	3.47889	0.000192	0.047259
ENSG00000137825.11	L2-4IT_CUX2	ITPKA	chr15	-0.93689	3.46275	6.02233e-05	0.034635
ENSG00000140400.17	MGE_PVALB	MAN2C1	chr15	-1.50274	3.42206	5.23449e-06	0.017824
ENSG00000140398.14	MGE_PVALB	NEIL1	chr15	-1.34013	3.50072	2.10973e-05	0.029934
ENSG00000140474.14	L2-4IT_CUX2	ULK3	chr15	-0.86661	3.55703	5.33161e-05	0.033195
ENSG00000263126.1	L6IT_THEMIS_LINC00343	AC040162.3	chr16	-1.87369	1.20233	1.92511e-05	0.016525
ENSG00000260272.1	L2-4IT_CUX2	AC093525.2	chr16	-0.61409	4.46826	9.88216e-05	0.043843
ENSG00000103502.14	L4-5IT_RORB_LRRK1	CDIPT	chr16	-1.25001	2.50018	8.84646e-06	0.010668
ENSG00000260807.7	L6IT_THEMIS_LINC00343	CEROX1	chr16	-1.85349	2.1033	3.19443e-06	0.005132
ENSG00000172824.16	L2-4IT_CUX2	CES4A	chr16	-0.9593	4.16111	4.94525e-06	0.008532
ENSG00000140995.17	L2-4IT_CUX2	DEF8	chr16	-0.86769	2.04653	0.000247	0.049905
ENSG00000038358.15	L6IT_THEMIS_LINC00343	EDC4	chr16	-1.75032	1.30252	2.16162e-05	0.017364
ENSG00000197774.13	L6IT_THEMIS_LINC00343	EME2	chr16	-1.44318	2.03102	4.96957e-05	0.028004
ENSG00000167930.17	L2-4IT_CUX2	FAM234A	chr16	-1.02336	2.91332	4.05649e-06	0.008532
ENSG00000102878.17	L4-5IT_RORB_LRRK1	HSF4	chr16	-1.48996	1.78481	8.01132e-05	0.030901
ENSG00000169592.15	L2-4IT_CUX2	INO80E	chr16	-1.14773	2.2979	8.08698e-05	0.040325
ENSG00000104731.14	L2-4IT_CUX2	KLHDC4	chr16	-0.64667	3.35232	6.97341e-05	0.038673
ENSG00000104731.14	L6IT_THEMIS_LINC00343	KLHDC4	chr16	-1.06066	3.3096	9.30616e-05	0.039345
ENSG00000140943.17	L4-5IT_RORB_LRRK1	MBTPS1	chr16	-0.62639	5.07303	9.56809e-05	0.034303
ENSG00000185615.16	L4-5IT_RORB_LRRK1	PDIA2	chr16	-1.76134	3.20871	2.29026e-07	0.001289
ENSG00000185615.16	MGE_PVALB	PDIA2	chr16	-2.13386	3.4167	2.92597e-07	0.001661
ENSG00000185615.16	L6IT_THEMIS_LINC00343	PDIA2	chr16	-1.80015	3.68345	7.59526e-07	0.00225
ENSG00000185615.16	L2-4IT_CUX2	PDIA2	chr16	-1.83516	3.02264	6.36902e-06	0.00989
ENSG00000007541.17	L4-5IT_RORB_LRRK1	PIGQ	chr16	-1.73499	1.03037	6.76121e-05	0.030414
ENSG00000167964.13	L4-5IT_RORB_LRRK1	RAB26	chr16	-1.26564	3.54922	4.92011e-05	0.025958
ENSG00000167964.13	L2-4IT_CUX2	RAB26	chr16	-1.04081	2.74977	5.34441e-05	0.033195
ENSG00000167526.14	L4-5IT_RORB_LRRK1	RPL13	chr16	-1.06948	3.3584	6.419e-05	0.030414
ENSG00000140988.16	L2-4IT_CUX2	RPS2	chr16	-0.9783	1.62459	0.000222	0.049323
ENSG00000162032.16	L6IT_THEMIS_LINC00343	SPSB3	chr16	-1.3777	2.27316	3.53131e-05	0.021445
ENSG00000162065.14	L2-4IT_CUX2	TBC1D24	chr16	-0.63835	4.46187	4.13408e-05	0.029968
ENSG00000263986.1	L4-5IT_RORB_LRRK1	AC087393.2	chr17	-1.07321	2.09767	6.95765e-05	0.030414
ENSG00000072778.20	L2-4IT_CUX2	ACADVL	chr17	-1.20916	2.35748	0.000162	0.044875
ENSG00000132361.18	MGE_PVALB	CLUH	chr17	-1.28886	2.03625	3.74477e-05	0.043717
ENSG00000132361.18	L2-4IT_CUX2	CLUH	chr17	-0.99687	1.23897	0.000108	0.044875
ENSG00000068120.15	L4-5IT_RORB_LRRK1	COASY	chr17	-2.38809	-0.37351	7.67213e-06	0.010668
ENSG00000073605.18	L4-5IT_RORB_LRRK1	GSDMB	chr17	-0.91271	3.88716	3.25904e-05	0.020379
ENSG00000225663.8	L2-4IT_CUX2	MCRIP1	chr17	-1.1611	1.64215	0.000143	0.044875
ENSG00000108309.14	L6IT_THEMIS_LINC00343	RUNDC3A	chr17	-1.02771	5.01749	1.76295e-05	0.016525
ENSG00000141504.12	L2-4IT_CUX2	SAT2	chr17	-1.33276	1.87655	0.000207	0.048743
ENSG00000129214.15	L2-4IT_CUX2	SHBG	chr17	-1.18808	2.13966	0.000219	0.049323
ENSG00000266402.3	MGE_PVALB	SNHG25	chr17	-2.12619	0.889975	3.69183e-05	0.043717
ENSG00000005379.17	L2-4IT_CUX2	TSPOAP1	chr17	-0.74918	4.02364	8.31019e-05	0.040325
ENSG00000055483.19	L6IT_THEMIS_LINC00343	USP36	chr17	-1.07428	3.21639	7.45793e-05	0.034918
ENSG00000183186.8	L6IT_THEMIS_LINC00343	C2CD4C	chr19	-1.69673	1.09038	7.46083e-05	0.034918
ENSG00000221946.8	L4-5IT_RORB_LRRK1	FXYD7	chr19	-0.80651	3.51545	0.000143	0.043988
ENSG00000129351.17	L2-4IT_CUX2	ILF3	chr19	-0.83907	3.86789	0.000159	0.044875
ENSG00000129351.17	L4-5IT_RORB_LRRK1	ILF3	chr19	-0.69489	4.09989	0.000158	0.045173
ENSG00000105613.10	L2-4IT_CUX2	MAST1	chr19	-0.69897	4.31683	3.57386e-05	0.029208
ENSG00000037757.14	L2-4IT_CUX2	MRI1	chr19	-0.92093	2.11105	0.000123	0.044875
ENSG00000127445.14	L4-5IT_RORB_ARHGAP15	PIN1	chr19	-2.34947	1.62412	6.71931e-06	0.029027
ENSG00000105514.8	L4-5IT_RORB_LRRK1	RAB3D	chr19	-1.19643	2.25327	2.42637e-05	0.020379
ENSG00000233927.5	L6IT_THEMIS_LINC00343	RPS28	chr19	-1.51226	1.42056	3.604e-05	0.021445
ENSG00000196235.14	L4-5IT_RORB_LRRK1	SUPT5H	chr19	-1.11579	3.07454	9.95583e-05	0.034303
ENSG00000105576.15	L4-5IT_RORB_LRRK1	TNPO2	chr19	-0.93265	2.94315	7.20576e-05	0.030414
ENSG00000174521.7	L2-4IT_CUX2	TTC9B	chr19	-1.231	2.50242	0.000162	0.044875
ENSG00000105698.16	L4-5IT_RORB_LRRK1	USF2	chr19	-1.2123	2.32304	1.26506e-05	0.012911
ENSG00000105698.16	L2-4IT_CUX2	USF2	chr19	-0.96917	2.30831	0.000159	0.044875
ENSG00000127837.10	L2-4IT_CUX2	AAMP	chr2	-0.98575	1.94457	0.000247	0.049905
ENSG00000286218.2	L56NP_TLE4_TSHZ2	AC005040.2	chr2	-1.85096	4.4665	6.93113e-06	0.042684
ENSG00000284820.1	L4-5IT_RORB_LRRK1	AC068946.2	chr2	-1.37676	2.16279	0.000175	0.048446
ENSG00000136717.15	L4-5IT_RORB_LRRK1	BIN1	chr2	-1.43408	3.49449	0.00015	0.044515
ENSG00000138028.16	L2-4IT_CUX2	CGREF1	chr2	-0.70297	2.97212	0.000207	0.048743
ENSG00000063660.9	L6IT_THEMIS_LINC00343	GPC1	chr2	-1.28472	3.5524	6.38137e-06	0.008544
ENSG00000063660.9	L4-5IT_RORB_LRRK1	GPC1	chr2	-1.19225	3.21448	6.56115e-05	0.030414
ENSG00000237667.7	L6IT_THEMIS_LINC00343	LINC01115	chr2	2.12518	2.30874	1.52333e-05	0.015296
ENSG00000189362.12	L2-4IT_CUX2	NEMP2	chr2	0.793461	2.54953	0.000146	0.044875
ENSG00000115694.15	L6IT_THEMIS_LINC00343	STK25	chr2	-1.25067	3.43676	8.54389e-05	0.037618
ENSG00000115694.15	L2-4IT_CUX2	STK25	chr2	-1.15263	3.44858	0.000184	0.046891
ENSG00000228340.6	L4-5IT_RORB_LRRK1	MIR646HG	chr20	1.33154	6.21373	4.72589e-05	0.025738
ENSG00000228340.6	L6IT_THEMIS_LINC00343	MIR646HG	chr20	0.705257	6.72348	6.98495e-05	0.034918
ENSG00000225377.6	L2-4IT_CUX2	NRSN2-AS1	chr20	-0.80574	3.27846	0.000111	0.044875
ENSG00000101400.6	L4-5IT_RORB_LRRK1	SNTA1	chr20	-0.96156	2.43993	0.000116	0.037501
ENSG00000141959.17	L6IT_THEMIS_LINC00343	PFKL	chr21	-2.04632	1.73667	1.45734e-06	0.002927
ENSG00000284874.1	L6IT_THEMIS_LINC00343	AC000093.1	chr22	-1.46557	2.1152	5.13591e-05	0.028004
ENSG00000286129.1	L2-4IT_CUX2	AC245060.7	chr22	-0.50279	4.02496	8.28859e-05	0.040325
ENSG00000284633.1	L4-5IT_RORB_LRRK1	AL031590.1	chr22	-1.46819	1.36178	0.00018	0.049056
ENSG00000272973.1	MGE_PVALB	AP000350.5	chr22	-2.22555	0.423656	1.64127e-05	0.029934
ENSG00000169635.10	L2-4IT_CUX2	HIC2	chr22	-0.66118	3.42004	5.90607e-05	0.034635
ENSG00000099949.21	L2-4IT_CUX2	LZTR1	chr22	-1.19657	2.04804	2.85904e-06	0.007399
ENSG00000040608.14	L6IT_THEMIS_LINC00343	RTN4R	chr22	-0.98735	3.11275	8.66334e-05	0.037618
ENSG00000184702.20	L6IT_THEMIS_LINC00343	SEPTIN5	chr22	-1.56958	1.66879	2.68362e-05	0.019903
ENSG00000114626.18	L4-5IT_RORB_LRRK1	ABTB1	chr3	-1.0095	4.08849	8.62761e-05	0.031665
ENSG00000164076.17	L6IT_THEMIS_LINC00343	CAMKV	chr3	-1.6034	2.90982	3.75688e-06	0.005487
ENSG00000164086.10	L4-5IT_RORB_LRRK1	DUSP7	chr3	-1.44018	2.34198	0.000147	0.044289
ENSG00000173905.9	L2-4IT_CUX2	GOLIM4	chr3	1.12605	4.22345	0.000129	0.044875
ENSG00000164082.15	L4-5IT_RORB_LRRK1	GRM2	chr3	-1.23433	2.33508	0.000111	0.036843
ENSG00000196083.10	L2-4IT_CUX2	IL1RAP	chr3	0.80096	5.80301	8.28548e-05	0.040325
ENSG00000144671.10	L4-5IT_RORB_LRRK1	SLC22A14	chr3	0.87131	3.06754	6.74463e-05	0.030414
ENSG00000163870.16	L2-4IT_CUX2	TPRA1	chr3	-1.0059	1.55622	4.24586e-05	0.029968
ENSG00000178252.18	L6IT_THEMIS_LINC00343	WDR6	chr3	-1.41258	2.8647	1.33012e-05	0.014247
ENSG00000145349.17	L4-5IT_RORB_TSHZ2	CAMK2D	chr4	0.803458	7.44379	5.83064e-06	0.02519
ENSG00000145214.14	L2-4IT_CUX2	DGKQ	chr4	-0.89722	2.80103	9.04831e-06	0.011709
ENSG00000109736.15	L4-5IT_RORB_LRRK1	MFSD10	chr4	-1.51098	1.98534	7.75144e-05	0.030901
ENSG00000249881.1	L2-4IT_CUX2	AC008696.2	chr5	0.775753	8.32345	0.000232	0.049621
ENSG00000188573.8	L6IT_THEMIS_LINC00343	FBLL1	chr5	-1.80752	0.812846	0.000107	0.042923
ENSG00000135077.9	L2-4IT_CUX2	HAVCR2	chr5	0.461092	4.49817	0.000135	0.044875
ENSG00000161013.17	L4-5IT_RORB_LRRK1	MGAT4B	chr5	-2.03992	2.27528	1.75068e-06	0.004887
ENSG00000161013.17	L6IT_THEMIS_LINC00343	MGAT4B	chr5	-1.44393	2.40636	2.89791e-05	0.019903
ENSG00000204628.12	L4-5IT_RORB_LRRK1	RACK1	chr5	-1.09779	2.75535	0.000153	0.044664
ENSG00000205571.14	L4-5IT_RORB_LRRK1	SMN2	chr5	1.34858	3.01623	3.13308e-05	0.020379
ENSG00000223838.2	L2-4IT_CUX2	AC007091.1	chr7	1.65797	5.88023	0.000179	0.046298
ENSG00000071462.12	L6IT_THEMIS_LINC00343	BUD23	chr7	-1.15861	3.28619	1.13679e-05	0.014049
ENSG00000121716.20	L2-4IT_CUX2	PILRB	chr7	-0.84719	2.58065	0.00016	0.044875
ENSG00000233854.2	L2-4IT_CUX2	POU6F2-AS2	chr7	1.04443	2.33114	0.000171	0.045118
ENSG00000106089.12	L4-5IT_RORB_LRRK1	STX1A	chr7	-1.32949	3.52071	2.07335e-06	0.004887
ENSG00000281103.2	MGE_PVALB	TRG-AS1	chr7	2.09587	2.51023	1.45171e-05	0.029934
ENSG00000286282.1	L4-5IT_RORB_LRRK1	AC021733.4	chr8	0.764846	5.24651	2.91828e-05	0.020379
ENSG00000286282.1	L6IT_THEMIS_LINC00343	AC021733.4	chr8	1.26913	4.65393	7.60696e-05	0.034918
ENSG00000253503.6	L6IT_THEMIS_LINC00343	AC060765.1	chr8	1.42526	5.60632	2.65211e-06	0.004734
ENSG00000254394.2	L6IT_THEMIS_LINC00343	AC060765.2	chr8	1.54922	8.28983	4.39835e-07	0.001767
ENSG00000253836.1	L6IT_THEMIS_LINC00343	AC105031.2	chr8	2.45562	2.61014	8.52839e-07	0.00225
ENSG00000187954.13	L2-4IT_CUX2	CYHR1	chr8	-1.26473	1.99916	9.1376e-07	0.003547
ENSG00000187954.13	L4-5IT_RORB_LRRK1	CYHR1	chr8	-1.49245	2.05855	7.95478e-06	0.010668
ENSG00000197858.11	L4-5IT_RORB_TSHZ2	GPAA1	chr8	-2.01337	1.2853	4.66325e-06	0.02519
ENSG00000253199.2	L4-5IT_RORB_LRRK1	LINC02153	chr8	1.87455	1.79403	0.000111	0.036843
ENSG00000250305.9	L2-4IT_CUX2	TRMT9B	chr8	0.673081	5.25598	1.70019e-05	0.018858
ENSG00000285245.1	L2-4IT_CUX2	AL162417.1	chr9	-1.0803	1.94044	0.000222	0.049323
ENSG00000148219.18	L6IT_THEMIS_LINC00343	ASTN2	chr9	0.53102	8.43388	3.28827e-05	0.021132
ENSG00000137100.16	L6IT_THEMIS_LINC00343	DCTN3	chr9	-1.63927	1.47508	1.26435e-05	0.014247
ENSG00000148384.14	MGE_PVALB	INPP5E	chr9	-1.36431	3.28484	1.04392e-05	0.025391
ENSG00000148384.14	L4-5IT_RORB_LRRK1	INPP5E	chr9	-1.4268	2.53486	7.06309e-05	0.030414
ENSG00000182154.8	L4-5IT_RORB_LRRK1	MRPL41	chr9	-1.69529	0.796538	9.91585e-05	0.034303
ENSG00000197958.13	L4-5IT_RORB_LRRK1	RPL12	chr9	-1.14154	3.02079	3.25251e-05	0.020379
ENSG00000197958.13	L2-4IT_CUX2	RPL12	chr9	-1.21609	2.73224	0.000148	0.044875
ENSG00000148341.18	L4-5IT_RORB_LRRK1	SH3GLB2	chr9	-1.1428	2.95605	1.30006e-05	0.012911
ENSG00000148341.18	L2-4IT_CUX2	SH3GLB2	chr9	-1.12379	3.07743	3.56954e-05	0.029208
ENSG00000165684.4	L2-4IT_CUX2	SNAPC4	chr9	-0.88584	2.7786	3.52546e-05	0.029208
ENSG00000147050.16	L2-4IT_CUX2	KDM6A	chrX	0.343498	6.83176	9.84149e-05	0.043843
ENSG00000133131.15	L2-4IT_CUX2	MORC4	chrX	0.834967	4.4618	0.000165	0.045036
ENSG00000130822.16	L2-4IT_CUX2	PNCK	chrX	-0.76749	2.75804	0.000217	0.049323
ENSG00000270641.1	L6IT_THEMIS_LINC00343	TSIX	chrX	8.12099	4.7977	2.52492e-16	2.02827e-12
ENSG00000270641.1	L4-5IT_RORB_TSHZ2	TSIX	chrX	8.69486	4.94147	3.75004e-15	6.48045e-11
ENSG00000270641.1	L6CT_TLE4_FAM95C	TSIX	chrX	8.86534	4.69408	3.03089e-14	5.42075e-10
ENSG00000270641.1	L2-4IT_CUX2	TSIX	chrX	8.55555	4.78936	1.27516e-13	1.98007e-09
ENSG00000270641.1	CGE_LAMP5_LHX6	TSIX	chrX	8.66064	4.55129	2.53363e-13	2.42975e-09
ENSG00000270641.1	L4-5IT_RORB_LRRK1	TSIX	chrX	9.44248	4.64264	3.31463e-13	5.59609e-09
ENSG00000270641.1	L6IT_THEMIS_CUX1	TSIX	chrX	9.87342	4.11803	7.2132e-13	6.28234e-09
ENSG00000270641.1	MGE_PVALB	TSIX	chrX	8.44155	4.51389	1.09644e-12	1.8668e-08
ENSG00000270641.1	L56NP_TLE4_TSHZ2	TSIX	chrX	9.00791	4.32085	1.28248e-11	1.18469e-07
ENSG00000270641.1	CGE_VIP	TSIX	chrX	8.21655	4.83341	7.93257e-12	1.47363e-07
ENSG00000270641.1	L4-5IT_RORB_ARHGAP15	TSIX	chrX	9.52965	4.51361	1.88799e-11	1.63122e-07
ENSG00000270641.1	MGE_SST_CLMP	TSIX	chrX	8.88606	4.61109	4.92054e-11	4.60243e-07
ENSG00000270641.1	L6b_TLE4_NXPH4	TSIX	chrX	9.71813	4.09201	5.99269e-11	5.52796e-07
ENSG00000270641.1	L3-5IT_RORB_PLCH1	TSIX	chrX	8.94931	4.53332	6.19333e-11	1.17308e-06
ENSG00000270641.1	CGE_PAX6	TSIX	chrX	8.33752	4.64157	2.20485e-08	0.00022
ENSG00000270641.1	CGE_LAMP5	TSIX	chrX	7.3426	5.13486	8.7554e-08	0.000896
ENSG00000270641.1	CGE_ADARB2_ADAM33	TSIX	chrX	8.36535	4.39617	7.20176e-08	0.00146
ENSG00000270641.1	MGE_SST	TSIX	chrX	6.96897	5.22307	3.99927e-06	0.041502
ENSG00000229807.12	L6IT_THEMIS_LINC00343	XIST	chrX	10.5699	4.85313	2.42652e-16	2.02827e-12
ENSG00000229807.12	L4-5IT_RORB_TSHZ2	XIST	chrX	10.4998	5.35502	8.93112e-15	7.71694e-11
ENSG00000229807.12	CGE_LAMP5_LHX6	XIST	chrX	10.4373	4.94905	1.77986e-14	3.41378e-10
ENSG00000229807.12	L6CT_TLE4_FAM95C	XIST	chrX	11.5543	4.76845	6.88402e-14	6.15603e-10
ENSG00000229807.12	L6IT_THEMIS_CUX1	XIST	chrX	11.6003	4.56716	5.40762e-13	6.28234e-09
ENSG00000229807.12	L4-5IT_RORB_ARHGAP15	XIST	chrX	11.1943	4.97539	5.70951e-13	9.86604e-09
ENSG00000229807.12	L4-5IT_RORB_LRRK1	XIST	chrX	10.4789	5.06155	2.65576e-12	2.24186e-08
ENSG00000229807.12	L2-4IT_CUX2	XIST	chrX	10.816	4.82769	5.34497e-12	4.14984e-08
ENSG00000229807.12	L56NP_TLE4_TSHZ2	XIST	chrX	11.1702	4.50755	5.35866e-12	9.90012e-08
ENSG00000229807.12	MGE_PVALB	XIST	chrX	9.96179	4.96192	1.17225e-11	9.97933e-08
ENSG00000229807.12	MGE_SST_CLMP	XIST	chrX	10.4525	4.93974	1.29427e-11	2.42119e-07
ENSG00000229807.12	L6b_TLE4_NXPH4	XIST	chrX	10.3786	4.96261	2.89521e-11	5.34138e-07
ENSG00000229807.12	CGE_VIP	XIST	chrX	8.96426	5.32502	5.98355e-10	5.55782e-06
ENSG00000229807.12	L3-5IT_RORB_PLCH1	XIST	chrX	11.8002	4.42403	8.44656e-10	7.99931e-06
ENSG00000229807.12	MGE_SST	XIST	chrX	9.35335	5.15659	7.5435e-09	0.000157
ENSG00000229807.12	CGE_PAX6	XIST	chrX	9.44757	4.85078	8.72535e-09	0.000174
ENSG00000229807.12	CGE_LAMP5	XIST	chrX	8.46013	5.56781	1.55286e-08	0.000318
ENSG00000229807.12	CGE_ADARB2_ADAM33	XIST	chrX	9.16232	4.87445	1.83056e-07	0.001855
